# Thermal proteome profiling identifies mitochondrial aminotransferases involved in cysteine catabolism via persulfides in plants

**DOI:** 10.1101/2025.05.23.655777

**Authors:** Björn Heinemann, Jannis Moormann, Shivsam Bady, Cecile Angermann, Andrea Schrader, Tatjana M. Hildebrandt

## Abstract

Cysteine is a central metabolite in plant sulfur metabolism, with key roles in biosynthesis, redox regulation, and stress responses. While a mitochondrial cysteine degradation pathway has been described, the enzyme catalyzing its initial transamination step remained unidentified. Here, we applied thermal proteome profiling (TPP) to Arabidopsis mitochondria to uncover cysteine-interacting proteins. TPP successfully detected known cysteine-utilizing enzymes, validating its utility in plant metabolic research. Among newly identified targets were two aminotransferases annotated as alanine and aspartate aminotransferases that catalyze the transamination of cysteine to 3-mercaptopyruvate *in vitro*. These enzymes, together with the sulfurtransferase STR1 and the persulfide dioxygenase ETHE1, reconstituted a complete mitochondrial cysteine catabolic pathway. Kinetic data indicate that alanine aminotransferase, in particular, may function *in vivo* under physiological cysteine levels. Additionally, GABA aminotransferase was inhibited by cysteine, suggesting a regulatory role in stress metabolism. Beyond enzyme identification, the dataset provides a resource for exploring cysteine-mediated regulation of transporters, RNA-editing factors, and respiratory components. Given cysteine’s emerging role as a metabolic signal in stress responses, and the importance of allosteric regulation in amino acid metabolism, these findings highlight the broader regulatory potential of cysteine–protein interactions in plants. This study demonstrates the utility of TPP for elucidating metabolite-protein networks and advancing our understanding of plant mitochondrial metabolism.
