## Supplementary Table S1 for "Thermal proteome profiling identifies mitochondrial aminotransferases involved in cysteine catabolism via persulfides in plants"

Primer name	Gene identifier	Sequence (5'-3')
STR1_F_Nco1,Cloning	AT1G79230	CACCATGGATGGCTTCTACTGGAGTTG
STR1_R_Xho1,Cloning	AT1G79230	CGCTCGAGTGAAGAAGATTCAACACTCTC
ALAAT1_IF_p28_F	AT1G17290	AATGGGTCGCGGATCCTCTGCTTCTGATTCCTC
ALAAT1_IF_p28_R	AT1G17290	GGTGGTGGTGCTCGATTAGTCGCGGAACTCGTC
ASP1_IF_p28_F	AT2G30970	AATGGGTCGCGGATCCTCTTCATGGTGGAAGAG
ASP1_IF_p28_R	AT2G30970	GGTGGTGGTGCTCGATTAAGATGACTTGGTGACTTCATG
GABAT_IF_p28_F	AT3G22200	AATGGGTCGCGGATCCTCTGGGAACTCCACT
GABAT_IF_p28_R	AT3G22200	GGTGGTGGTGCTCGAGTCACTTCTTGTGCTGAGCCTT
ETHE1_p28_PCR_F	At1g53580	AATGGGTCGCGGATCCGGTTCGTCTTCTTCT
ETHE1_p28_PCR_R	At1g53580	GGTGGTGGTGCTCGATGTTGGCTTGAGAAGGCA
